# Molecular species selectivity of lipid transport creates a mitochondrial sink for di-unsaturated phospholipids

**DOI:** 10.1101/2020.06.08.140129

**Authors:** Mike F. Renne, Xue Bao, Margriet W.J. Hokken, Adolf S. Bierhuizen, Martin Hermansson, Tom A. Ewing, Xiao Ma, Ruud C. Cox, Jos F. Brouwers, Cedric H. De Smet, Christer S. Ejsing, Anton I.P.M. de Kroon

## Abstract

Mitochondria depend on the import of phospholipid precursors for the biosynthesis of the non-bilayer lipids phosphatidylethanolamine (PE) and cardiolipin required for proper function, yet the mechanism of lipid import remains elusive. Pulse labeling yeast with stable isotope-labeled serine followed by mass spectrometry analysis revealed that mitochondria preferentially import di-unsaturated phosphatidylserine (PS) for conversion to PE by the mitochondrial PS decarboxylase Psd1p. Several protein complexes tethering mitochondria to the endomembrane system have been implicated in lipid transport in yeast, including the endoplasmic reticulum (ER)-mitochondrial encounter structure (ERMES), ER-mitochondria complex (EMC) and the vacuole and mitochondria patch (vCLAMP). By limiting the availability of unsaturated phospholipids through overexpression of the glycerol-3-phosphate acyltransferase Sct1p, conditions were created to investigate the mechanism of lipid transfer and the contribution of the tethering complexes *in vivo*. Under these conditions, inactivation of ERMES components or the vCLAMP component Vps39p exacerbated the lipid phenotype, indicating that ERMES and Vps39 contribute to the mitochondrial sink for unsaturated acyl chains by mediating transfer of di-unsaturated phospholipids. The results support the concept that intermembrane lipid flow is rate-limited by molecular species-dependent lipid efflux from the donor membrane and driven by the lipid species’ concentration gradient between donor and acceptor membrane.
