## Supplementary material for "Molecular species selectivity of lipid transport creates a mitochondrial sink for di-unsaturated phospholipids": Data S1

### Sheet: Sheet1
Data S1 - Phospholipid composition as determined by high resolution shotgun lipidomics. Lipid composition is reported as %-abundance of total PLs reported (PS, PE, PC, *PS, *PE).
		W303 WT		W303 psd1D		W303 psd2Ddpl1D		W303 psd1Dpsd2Ddpl1D +Psd1		W303 psd1Dpsd2Ddpl1D +Psd1(ER)		W303 psd1Dpsd2Ddpl1D +Psd1(Mt)
		Average	SD	Average	SD	Average	SD	Average	SD	Average	SD	Average	SD
PS	28:2	3.08964e-06	5.35141e-06	0	0	0	0	0	0	0	0	0	0
	28:1	0.000119984	2.63356e-05	0.00065179	0.000566022	0.00013703	2.12409e-05	4.18382e-05	1.81699e-05	0.000273396	7.10918e-05	6.68237e-05	1.54231e-05
	28:0	0.000282673	3.3237e-05	0.000187395	0.000167564	0.000308757	3.02709e-05	0.000106453	3.34797e-05	0.000547417	7.1305e-05	0.000120856	1.97421e-05
	30:2	0	0	2.01987e-06	3.49852e-06	1.36023e-05	6.91114e-06	2.06512e-06	3.57689e-06	1.20281e-05	8.44206e-06	2.00904e-06	3.47977e-06
	30:1	0.000589478	6.28569e-05	0.000800489	0.000693585	0.000702938	5.81029e-05	0.000337551	2.93494e-05	0.000876047	0.000149937	0.000313651	4.96166e-05
	30:0	5.4201e-05	1.45154e-05	3.963e-05	3.53195e-05	6.37108e-05	4.97762e-05	2.0158e-05	1.28792e-05	0.000118249	3.25931e-06	4.04249e-05	1.18027e-05
	32:2	0.00206424	0.000148103	0.0101699	0.00081017	0.00444327	0.000453583	0.00261021	0.000290953	0.00700261	0.00102431	0.00289257	0.000314606
	32:1	0.0228768	0.00115903	0.0271468	0.00244092	0.030342	0.00107518	0.0145764	0.00137125	0.0306814	0.00186554	0.0124855	0.000431646
	32:0	2.77598e-05	2.37142e-06	9.34451e-06	8.46602e-06	4.26755e-05	2.63714e-05	1.92598e-05	5.41322e-06	1.33657e-05	9.51695e-06	2.00911e-05	3.5702e-06
	34:2	0.0312403	0.000382798	0.0701401	0.00919847	0.0462945	0.00261878	0.0400909	0.00334	0.0476115	0.00515745	0.0411485	0.00215043
	34:1	0.0637922	0.00890633	0.0652817	0.00801226	0.0685231	0.00504304	0.0406343	0.00420721	0.0622219	0.00316584	0.0407147	0.00295595
	34:0	8.1527e-06	4.86708e-06	2.149e-06	2.28276e-06	3.79194e-06	3.28562e-06	1.73135e-06	2.99878e-06	1.66415e-06	1.48317e-06	3.63483e-06	4.54047e-06
	36:2	0.000398445	4.02451e-05	0.000455261	0.000238277	0.000344623	3.70297e-05	0.000394118	4.14561e-05	0.000326953	5.27095e-05	0.000494421	7.81575e-05
	36:1	0.00028409	7.84507e-05	0.000155658	0.000136227	0.000161769	6.3205e-05	0.000156031	1.68954e-05	0.000145409	5.61902e-06	0.000288787	1.99601e-05
	36:0	0	0	0	0	0	0	0	0	0	0	2.17846e-06	3.77321e-06
PE	28:2	0	0	0	0	8.65071e-06	1.49835e-05	1.94125e-05	1.76298e-05	0	0	7.38618e-06	1.27932e-05
	28:1	0.00144556	0.00019733	3.70991e-05	2.60009e-05	0.00166026	7.07581e-05	0.00172283	0.000426296	0.000633407	0.000170699	0.00145953	0.000190448
	28:0	0.000937699	0.00023713	2.41586e-05	3.04539e-05	0.00161661	0.000187165	0.000424612	0.000238575	0.000702254	7.64435e-05	7.3447e-05	1.58693e-05
	30:2	9.54987e-06	1.65409e-05	0	0	3.3949e-05	1.58662e-05	4.38418e-05	1.24688e-05	3.7223e-06	6.4472e-06	1.73007e-05	1.54081e-05
	30:1	0.00441818	0.000312848	0.000576449	0.000160835	0.00441981	0.000104256	0.00398865	0.000158138	0.00207005	0.000361038	0.00300124	0.000269431
	30:0	0.00049797	7.41412e-05	0.00015821	7.94976e-05	0.000723714	3.61629e-05	0.000345531	0.00014966	0.000667607	0.000161706	0.000183476	8.79012e-05
	32:2	0.0194168	0.00324423	0.00558628	0.000400835	0.0182847	0.00118424	0.0274419	0.0022507	0.0118263	0.00169296	0.0416605	0.00328315
	32:1	0.046718	0.00155745	0.0100894	0.000732726	0.0438642	0.00126001	0.0319813	0.0013281	0.0252521	0.00190178	0.0165533	0.0013006
	32:0	0.000182267	4.23088e-05	0.000401462	5.77306e-05	0.000242432	3.45242e-05	0.00019535	5.31005e-05	0.000536277	0.000149226	0.000208487	0.000119622
	34:2	0.126584	0.0128935	0.0422452	0.00106641	0.100766	0.000792601	0.149582	0.00638781	0.0505787	0.00646441	0.173439	0.00541445
	34:1	0.0688934	0.00247715	0.0324537	0.00222701	0.0457751	0.00216114	0.0397956	0.00221595	0.0248124	0.00156665	0.0358703	0.00273353
	34:0	1.82205e-05	3.15588e-05	4.20063e-05	1.00945e-05	1.05263e-05	1.82321e-05	1.54505e-05	2.6761e-05	1.64537e-05	1.49765e-05	0.000135853	1.26426e-05
	36:2	0.028961	0.00290721	0.00923129	0.000247349	0.0178467	0.00090349	0.045185	0.00338174	0.00822967	0.000593281	0.0512993	0.0020756
	36:1	0.0111009	0.00100532	0.00870732	0.000749719	0.00775625	0.000821934	0.010287	0.0012876	0.00409112	0.000470348	0.0154694	0.00130751
	36:0	0	0	0	0	0	0	0	0	0	0	9.91496e-06	1.71732e-05
PC	28:2	2.38909e-05	4.13803e-05	4.45216e-06	7.71137e-06	0	0	9.18145e-06	1.59027e-05	0	0	1.91191e-05	3.31153e-05
	28:1	0.00534967	0.000454789	0.00631302	0.000544131	0.00801259	0.000818451	0.00535318	0.000389434	0.0110678	0.000423536	0.00325105	0.000432718
	28:0	0.00195157	0.000124847	0.00431327	0.00025379	0.00394753	0.000130107	0.00212181	0.000212593	0.00464011	0.000265801	0.00197588	0.000353277
	30:2	0.00343745	0.000180453	0.00211464	0.000301415	0.00357719	1.51524e-05	0.00302957	0.000368275	0.00274486	0.000200799	0.00321026	0.000224305
	30:1	0.011397	0.000691675	0.0187959	0.00117033	0.0133907	0.000648993	0.0109821	0.00112591	0.0269519	0.000421047	0.00815383	0.00092309
	30:0	0.000802527	0.00021321	0.00203061	0.00010981	0.00130014	8.49157e-05	0.00105821	0.000167041	0.00146964	7.36036e-05	0.00104676	6.97606e-05
	32:2	0.106302	0.00450992	0.125747	0.00839105	0.125074	0.00367807	0.0994023	0.00238293	0.147379	0.00821628	0.0808321	0.00586463
	32:1	0.0490603	0.00255158	0.0957998	0.00384671	0.0606885	0.00329219	0.0551262	0.00300219	0.118381	0.00481878	0.0697453	0.00468117
	32:0	0.000187581	7.86101e-05	0.000527383	0.000136078	0.00019396	7.92423e-05	0.000219046	1.65624e-05	0.000266259	2.69847e-05	0.000917256	0.000159638
	34:2	0.205404	0.00418008	0.266576	0.0142566	0.213712	0.00430742	0.235605	0.00773158	0.25586	0.00866178	0.151223	0.014702
	34:1	0.0607957	0.00289148	0.109238	0.00280421	0.0664494	0.00164214	0.0610977	0.00247254	0.104588	0.00928801	0.0935407	0.00339933
	34:0	5.28406e-05	5.17703e-05	2.06458e-05	3.57596e-05	1.87261e-05	1.62867e-05	1.86528e-05	1.6293e-05	4.88668e-05	4.36992e-05	0.000263292	0.000104001
	36:2	0.0188924	0.000922514	0.0190559	0.00207599	0.0155232	0.00101734	0.0238726	0.00097313	0.0229573	0.000355288	0.0204517	0.00175849
	36:1	0.0119066	0.000924343	0.0205248	0.000743442	0.00969642	0.000375491	0.0140884	0.000673916	0.0104211	0.000129788	0.0285734	0.0019834
	36:0	0	0	0	0	0	0	0	0	0	0	0	0
PS(+[13]C3[15]N)	28:2	0	0	0	0	6.24526e-07	1.08171e-06	1.13405e-06	1.96424e-06	0	0	0	0
	28:1	0.000220643	2.63259e-05	0.000149233	0.000129326	0.000232442	4.83269e-05	8.48097e-05	6.05823e-06	2.12049e-05	7.22929e-06	0.000152036	6.03323e-06
	28:0	0.000646051	7.81488e-05	0.000273869	6.00698e-05	0.000655987	6.30401e-05	0.000242735	1.31399e-05	0.000126049	5.36625e-06	0.000352954	6.68334e-05
	30:2	4.06958e-06	3.88779e-06	0	0	1.1375e-05	1.36173e-05	0	0	0	0	2.16987e-06	3.75833e-06
	30:1	0.000607882	2.85857e-05	0.000167276	0.000145176	0.000601169	4.68733e-05	0.000298698	2.93851e-05	0.000106372	1.9523e-05	0.000272835	3.84671e-05
	30:0	0.00010741	1.30537e-05	2.05699e-05	1.97694e-05	6.69101e-05	9.16372e-06	3.44494e-05	1.46362e-05	5.96701e-06	5.43665e-06	7.03048e-05	2.77605e-05
	32:2	0.00119159	4.51146e-05	0.0008285	8.4011e-05	0.00151704	0.000133001	0.00107318	6.07893e-05	0.000255585	6.00458e-05	0.00131589	0.000305465
	32:1	0.0168871	0.000735088	0.00796639	0.000608436	0.0166382	0.000678657	0.00993291	0.000436201	0.00305159	0.000429834	0.0124453	0.00165836
	32:0	3.19238e-05	2.28645e-05	1.04168e-06	1.80424e-06	2.29697e-05	8.33293e-06	3.11967e-05	1.99816e-05	1.00277e-06	1.73684e-06	6.06417e-05	5.69367e-06
	34:2	0.0127222	0.000145345	0.00766559	0.00059729	0.0129459	0.000614525	0.0148881	0.000590358	0.00174505	0.000301338	0.0179451	0.00236528
	34:1	0.0456439	0.00711036	0.0245487	0.000656888	0.038514	0.00329658	0.0314385	0.00159332	0.00698537	0.000484706	0.0449186	0.00681808
	34:0	2.09274e-06	3.62474e-06	0	0	2.15839e-06	3.73844e-06	0	0	0	0	3.2724e-06	5.66796e-06
	36:2	0.000255107	2.52396e-05	4.92469e-05	4.92106e-05	0.000154057	3.47839e-05	0.000242022	1.76507e-05	6.27396e-06	4.37001e-06	0.000353122	0.000108353
	36:1	0.000289578	8.19506e-05	3.67875e-05	3.20383e-05	0.000117198	2.93803e-05	0.000148198	6.80874e-06	4.32777e-06	4.97053e-06	0.000372445	9.81631e-05
	36:0	0	0	3.02812e-05	5.24486e-05	2.61897e-06	4.53619e-06	0	0	0	0	0	0
PE(+[13]C2[15]N)	28:1	7.84447e-05	6.97983e-05	0	0	0.000110291	5.64888e-05	0.000121522	5.02978e-05	5.42407e-06	9.39476e-06	7.00718e-05	8.1941e-06
	28:0	1.88177e-05	1.64941e-05	7.56902e-06	1.31099e-05	3.48219e-05	3.02593e-05	1.41437e-05	1.22679e-05	1.19742e-05	2.07399e-05	1.5952e-05	1.61456e-05
	30:2	9.49457e-06	1.64451e-05	1.12117e-05	9.71096e-06	0	0	0	0	0	0	0	0
	30:1	5.95145e-05	5.3469e-05	0	0	8.37746e-05	4.28146e-05	6.80829e-05	4.32537e-05	1.44469e-05	1.47698e-05	4.76796e-05	2.63994e-05
	30:0	7.30507e-06	1.26528e-05	4.82192e-06	8.35181e-06	2.26713e-05	2.02434e-05	0	0	0	0	9.37578e-06	1.62393e-05
	32:2	0.000750815	0.00025219	1.88705e-05	6.83269e-06	0.000536691	0.000121615	0.00128369	4.30583e-05	3.12275e-05	8.92006e-06	0.0013789	0.000333516
	32:1	0.00280119	8.66001e-05	0.000301278	9.51445e-05	0.00272771	0.000123069	0.00275809	0.000286896	0.000409611	0.000205433	0.00268438	0.000321606
	32:0	3.49469e-05	6.33356e-06	0	0	0	0	0	0	4.52776e-06	7.84231e-06	0	0
	34:2	0.00540291	0.000407017	0.000978864	5.55994e-05	0.00352295	0.000167567	0.00769432	0.000597285	0.000286207	0.000138223	0.0100337	0.0010021
	34:1	0.00489108	0.000226242	0.0012235	1.57947e-05	0.00373058	3.05696e-05	0.00493561	0.000279858	0.0008342	0.000132834	0.00542639	0.000664077
	34:0	1.0261e-06	1.77726e-06	0	0	0	0	6.71754e-06	1.16351e-05	4.18192e-06	7.24331e-06	0	0
	36:2	0.000501452	3.17904e-05	4.18875e-05	3.05161e-05	0.000569268	0.000104548	0.00157381	8.92265e-05	1.17412e-05	1.02675e-05	0.000680179	0.000151177
	36:1	0.000345427	0.000108864	1.78459e-05	6.11493e-06	0.00120364	0.000131144	0.00112452	0.00016387	5.08804e-05	1.97791e-05	0.000202285	6.49625e-05
	36:0	0	0	0	0	0	0	0	0	0	0	0	0
