## Supplementary material for "Molecular species selectivity of lipid transport creates a mitochondrial sink for di-unsaturated phospholipids": Data S2

### Sheet: Sheet1
Data S2 - Phospholipid species composition as determined by ESI-MS/MS. Species composition is reported as %-abundance of the PL class (average ± SD, n=4).
	WT pEmpty		WT pSCT1
	AVG	SD	AVG	SD
PS 26:0	0.00717998	0.00168921	0.0095887	0.0010562
PS 28:2	0.000182388	2.77333e-05	0.000140019	3.06068e-05
PS 28:1	0.0132097	0.00246054	0.0120272	0.00144453
PS 28:0	0.00650105	0.00117944	0.0103533	0.000945868
PS 30:2	0.00231102	0.00073682	0.00128366	0.000339006
PS 30:1	0.0133658	0.00277914	0.0132679	0.00276876
PS 30:0	0.00177283	0.000390106	0.00686826	0.00149635
PS 32:2	0.228323	0.0173598	0.187378	0.0112972
PS 32:1	0.160281	0.0141139	0.215719	0.0093691
PS 32:0	0.00425971	0.000306691	0.0196836	0.00341116
PS 34:2	0.389561	0.0223258	0.297078	0.0219066
PS 34:1	0.157466	0.014502	0.207248	0.00874105
PS 34:0	0.0056248	0.000542355	0.0119996	0.00169868
PS 36:2	0.0026515	0.000530113	0.00118017	0.000143029
PS 36:1	0.00340338	0.000488242	0.00289818	0.000800048
PS 36:0	0.00390607	0.00107539	0.00328646	0.000309512
PE 26:1	0.0109098	0.0017395	0.00978634	0.00129599
PE 26:0	0.00493646	0.00121764	0.00906102	0.00126126
PE 28:2	0.000351122	9.8919e-05	0.000397305	0.000215971
PE 28:1	0.0313538	0.00403326	0.025809	0.000862032
PE 28:0	0.0050611	0.000871275	0.00775049	0.000743443
PE 30:2	0.00556518	0.00150436	0.00252138	0.000467399
PE 30:1	0.0195171	0.00267253	0.0263632	0.00295356
PE 30:0	0.00166885	0.000310372	0.00642337	0.00148935
PE 32:2	0.442165	0.0153998	0.381761	0.0102454
PE 32:1	0.0550812	0.00457133	0.118401	0.00966874
PE 32:0	-4.08971e-06	0.000787197	0.00487113	0.00097879
PE 34:2	0.371003	0.0191247	0.318368	0.0284172
PE 34:1	0.0415413	0.00620774	0.0759496	0.00537816
PE 34:0	0.000552484	0.000691398	0.00200793	0.00177414
PE 36:2	0.00836041	0.00127	0.00775393	0.000813782
PE 36:1	0.000730211	0.000410819	0.00143946	0.000822389
PE 36:0	0.00120718	0.000306984	0.00133522	0.000731453
PC 26:1	0.0105036	0.00162531	0.0078163	0.000104933
PC 26:0	0.00425475	0.000634869	0.00938638	0.00120469
PC 28:2	0.000252802	4.63576e-05	0.000112727	1.65405e-05
PC 28:1	0.0358218	0.00507668	0.0176737	0.00146003
PC 28:0	0.00728536	0.00150782	0.0119426	0.000965996
PC 30:2	0.0131131	0.00199327	0.00454367	0.000407631
PC 30:1	0.0391397	0.00486263	0.0457496	0.0052152
PC 30:0	0.00276216	0.000511029	0.0144005	0.00339709
PC 32:2	0.343846	0.0240836	0.224596	0.0179558
PC 32:1	0.1151	0.0114754	0.234863	0.00845182
PC 32:0	0.00173688	0.000895441	0.0282835	0.00670834
PC 34:2	0.32099	0.0118385	0.209918	0.0101673
PC 34:1	0.0657619	0.0143902	0.146877	0.0123516
PC 34:0	0.00239347	0.00115861	0.0116871	0.00323365
PC 36:2	0.0212917	0.00161541	0.0127318	0.000738117
PC 36:1	0.00697009	0.00251474	0.0141877	0.00140487
PC 36:0	0.00877675	0.000892215	0.00523135	0.000900045
PS-D3 26:1	0.0112374	0.00415054	0.0111094	0.00277014
PS-D3 26:0	0.0161014	0.00264784	0.0155384	0.00624648
PS-D3 28:2	0.00107952	0.0008515	0.000567816	0.000481248
PS-D3 28:1	0.0233143	0.00742549	0.017954	0.00510098
PS-D3 28:0	0.0133501	0.00155422	0.0118651	0.00577225
PS-D3 30:2	0.00330149	0.0017819	0.00276011	0.00102609
PS-D3 30:1	0.0187762	0.00540527	0.0154645	0.00361518
PS-D3 30:0	0.002491	0.00198713	0.0050549	0.0024862
PS-D3 32:2	0.182521	0.012744	0.17521	0.0294383
PS-D3 32:1	0.215192	0.0092941	0.216144	0.023056
PS-D3 32:0	0.00739689	0.00319715	0.0120218	0.00742304
PS-D3 34:2	0.267433	0.0133196	0.248844	0.0354053
PS-D3 34:1	0.222991	0.0172027	0.248536	0.00603377
PS-D3 34:0	0.00775823	0.00258161	0.0102283	0.00667554
PS-D3 36:2	0.00292771	0.000974307	0.00274892	0.00221711
PS-D3 36:1	0.00372451	0.00110925	0.00356648	0.000919446
PS-D3 36:0	0.000404228	0.000398823	0.00238564	0.00237673
PE-D3 26:1	0.00593949	0.000734081	0.00424625	0.000973965
PE-D3 26:0	0.00323102	0.000696305	0.00406401	0.000574284
PE-D3 28:2	0.000590003	0.000165378	0.000774014	0.00037039
PE-D3 28:1	0.0180596	0.00314978	0.0147356	0.000894125
PE-D3 28:0	0.00361387	0.000726051	0.00540842	0.0009336
PE-D3 30:2	0.00417541	0.000781128	0.00214788	0.000554118
PE-D3 30:1	0.0165286	0.00295712	0.0194133	0.00336425
PE-D3 30:0	0.00143414	0.00043998	0.00455652	0.000565218
PE-D3 32:2	0.356865	0.0192004	0.321558	0.0039105
PE-D3 32:1	0.0783781	0.00768722	0.142306	0.00928619
PE-D3 32:0	0.00056616	0.000282941	0.00530775	0.00134666
PE-D3 34:2	0.435137	0.0132457	0.354894	0.0129305
PE-D3 34:1	0.0599208	0.00831664	0.10176	0.00710593
PE-D3 34:0	0.000525253	0.000535457	0.00309822	0.00213469
PE-D3 36:2	0.0117175	0.00162071	0.0112047	0.000545122
PE-D3 36:1	0.0016298	0.000191793	0.00232691	0.000390319
PE-D3 36:0	0.00168833	0.000137442	0.00219876	0.000609208
